# Clinical cure of chronic hepatitis B is dependent on activation and perpetuation of robust CD4^+^ T cell responses

**DOI:** 10.1101/2025.09.29.677401

**Authors:** Jillian M. Jespersen J, Lia Avanesyan, Jean Publicover, Nicholas D. Carey, Ravi K. Patel, Austin W. Edwards, Sarah Stenske, Jae Shin, Jiajing Li, Margaret Simone, Nayvin W. Chew, Nicholas Wong, Suprita Trilok, Ann Erickson, Arjun Rao, Christopher P. Loo, Michael Stec, Mark Anderson, Gavin Cloherty, Monika Sarkar, Alexis J. Combes, Adil E. Wakil, Mark R. Segal, Gabriela K. Fragiadakis, Stewart Cooper, Jody L. Baron

## Abstract

Chronic infection with hepatitis B virus (HBV), a major global pathogen, often leads to immune-mediated progressive liver injury and liver cancer. While seroclearance of the surface antigen (HBsAg) defines clinical cure and reduces disease-associated risks, HBsAg clearance is rarely observed and remains therapeutically elusive. Here we overcome some of the challenges to studying immune mechanisms of HBsAg clearance in chronic hepatitis B (CHB) using our mouse model of age-dependent HBsAg clearance and persistence, and samples from our BeNEG-DO clinical trial that provided longitudinal PBMCs from patients who either cleared HBsAg or retained stable HBsAg levels after stopping nucleos(t)ide analog therapy. We show that young mice fail to clear HBsAg and have impaired ability to efficiently initiate and sustain HBV-specific CD4^+^ T cell responses. We also demonstrate a role for CD4^+^ T cells in hepatic leukocyte organization and cytotoxicity, and in HBV-specific CD8^+^ T cell cytotoxicity and HBsAg clearance. Upstream of the CD4^+^ T cell response, we reveal that hepatic dendritic cells, particularly cDC2s, direct effective CD4^+^ T cell activation and differentiation. Studies in CHB patients identified immune features of HBsAg clearance that overlap with the mouse model, including T_H_1 and cytotoxic CD4^+^ T cell activation and CD8^+^ T cell cytotoxic effector function. These findings identify an essential role for potent CD4^+^ T cell activation in the clinical cure of CHB and illuminate potential immunotherapeutic targets for enhancing CD4^+^ T cell responses to achieve greater HBsAg clearance rates.

**One Sentence Summary:** Using a mouse model of hepatitis B and longitudinal PBMCs from patients with chronic hepatitis B, we identify shared mechanisms of HBsAg seroclearance.
