## Supplementary material for "Clinical cure of chronic hepatitis B is dependent on activation and perpetuation of robust CD4^+^ T cell responses": TotalSeq-A antibody panel

DNA_ID	Barcode	Specificity	Clone	Barcode	Excluded from WNN clustering
A0005	5	CD80	2D10	ACGAATCAATCTGTG	FALSE
A0006	6	CD86	IT2.2	GTCTTTGTCAGTGCA	FALSE
A0007	7	CD274 (B7-H1, PD-L1)	29E.2A3	GTTGTCCGACAATAC	FALSE
A0008	8	CD273 (B7-DC, PD-L2)	24F.10C12	TCAACGCTTGGCTAG	FALSE
A0009	9	CD275 (B7-H2, ICOSL)	2D3	GTGCATTCAACAGTA	FALSE
A0010	10	CD276 (B7-H3)	DCN.70	GACTGGGAGGGTATT	FALSE
A0016	16	Galectin-9	9M1-3	ACTCACTGGAGTCTC	FALSE
A0020	20	CD270 (HVEM, TR2)	122	TGATAGAAACAGACC	FALSE
A0021	21	CD252 (OX40L)	11C3.1	TTTAGTGATCCGACT	FALSE
A0022	22	CD137L (4-1BB Ligand)	5F4	ATTCGCCTTACGCAA	FALSE
A0023	23	CD155 (PVR)	SKII.4	ATCACATCGTTGCCA	FALSE
A0024	24	CD112 (Nectin-2)	TX31	AACCTTCCGTCTAAG	TRUE
A0026	26	CD47	CC2C6	GCATTCTGTCACCTA	TRUE
A0027	27	CD70	113-16	CGCGAACATAAGAAG	FALSE
A0028	28	CD30	BY88	TCAGGGTGTGCTGTA	FALSE
A0029	29	CD48	BJ40	CTACGACGTAGAAGA	TRUE
A0031	31	CD40	5C3	CTCAGATGGAGTATG	FALSE
A0032	32	CD154	24-31	GCTAGATAGATGCAA	FALSE
A0033	33	CD52	HI186	CTTTGTACGAGCAAA	TRUE
A0034	34	CD3	UCHT1	CTCATTGTAACTCCT	FALSE
A0047	47	CD56	5.1H11	TCCTTTCCTGATAGG	FALSE
A0048	48	CD45	2D1	TCCCTTGCGATTTAC	TRUE
A0050	50	CD19	HIB19	CTGGGCAATTACTCG	FALSE
A0052	52	CD33	P67.6	TAACTCAGGGCCTAT	FALSE
A0053	53	CD11c	S-HCL-3	TACGCCTATAACTTG	FALSE
A0054	54	CD34	581	GCAGAAATCTCCCTT	FALSE
A0055	55	CD138 (Syndecan-1)	MI15	ACTCTTTCGTTTACG	TRUE
A0056	56	CD269 (BCMA)	19F2	CAGATGATCCACCAT	TRUE
A0060	60	CD90 (Thy1)	5E10	GCATTGTACGATTCA	TRUE
A0061	61	CD117 (c-kit)	104D2	AGACTAATAGCTGAC	FALSE
A0062	62	CD10	HI10a	CAGCCATTCATTAGG	FALSE
A0063	63	CD45RA	HI100	TCAATCCTTCCGCTT	FALSE
A0064	64	CD123	6H6	CTTCACTCTGTCAGG	FALSE
A0066	66	CD7	CD7-6B7	TGGATTCCCGGACTT	FALSE
A0068	68	CD105	43A3	ATCGTCGAGAGCTAG	FALSE
A0070	70	CD49f	GoH3	TTCCGAGGATGATCT	TRUE
A0071	71	CD194 (CCR4)	L291H4	AGCTTACCTGCACGA	FALSE
A0072	72	CD4	RPA-T4	TGTTCCCGCTCAACT	FALSE
A0080	80	CD8a	RPA-T8	GCTGCGCTTTCCATT	FALSE
A0081	81	CD14	M5E2	TCTCAGACCTCCGTA	FALSE
A0083	83	CD16	3G8	AAGTTCACTCTTTGC	FALSE
A0085	85	CD25	BC96	TTTGTCCTGTACGCC	FALSE
A0087	87	CD45RO	UCHL1	CTCCGAATCATGTTG	FALSE
A0088	88	CD279 (PD-1)	EH12.2H7	ACAGCGCCGTATTTA	FALSE
A0089	89	TIGIT (VSTM3)	A15153G	TTGCTTACCGCCAGA	FALSE
A0100	100	CD20	2H7	TTCTGGGTCCCTAGA	FALSE
A0101	101	CD335 (NKp46)	9E2	ACAATTTGAACAGCG	FALSE
A0102	102	CD294 (CRTH2)	BM16	TGTTTACGAGAGCCC	FALSE
A0123	123	CD326 (EpCAM)	9C4	TTCCGAGCAAGTATC	TRUE
A0124	124	CD31	WM59	ACCTTTATGCCACGG	FALSE
A0125	125	CD44	BJ18	AATCCTTCCGAATGT	FALSE
A0128	128	CD140a (PDGFRa)	16A1	ATGCGCCGAGAATTA	TRUE
A0129	129	CD140b (PDGFRb)	18A2	CAATGGTTCACTGCC	TRUE
A0134	134	CD146	P1H12	CCTTGGATAACATCA	FALSE
A0136	136	IgM	MHM-88	TAGCGAGCCCGTATA	FALSE
A0138	138	CD5	UCHT2	CATTAACGGGATGCC	FALSE
A0139	139	TCR gamma/delta	B1	CTTCCGATTCATTCA	TRUE
A0140	140	CD183 (CXCR3)	G025H7	GCGATGGTAGATTAT	FALSE
A0141	141	CD195 (CCR5)	J418F1	CCAAAGTAAGAGCCA	FALSE
A0142	142	CD32	FUN-2	GCTTCCGAATTACCG	FALSE
A0143	143	CD196 (CCR6)	G034E3	GATCCCTTTGTCACT	FALSE
A0144	144	CD185 (CXCR5)	J252D4	AATTCAACCGTCGCC	FALSE
A0145	145	CD103 (Integrin alpha E)	Ber-ACT8	GACCTCATTGTGAAT	FALSE
A0146	146	CD69	FN50	GTCTCTTGGCTTAAA	FALSE
A0147	147	CD62L	DREG-56	GTCCCTGCAACTTGA	FALSE
A0148	148	CD197 (CCR7)	G043H7	AGTTCAGTCAACCGA	FALSE
A0149	149	CD161	HP-3G10	GTACGCAGTCCTTCT	FALSE
A0151	151	CD152 (CTLA-4)	BNI3	ATGGTTCACGTAATC	FALSE
A0152	152	CD223 (LAG-3)	11C3C65	CATTTGTCTGCCGGT	FALSE
A0153	153	KLRG1 (MAFA)	SA231A2	CTTATTTCCTGCCCT	FALSE
A0154	154	CD27	O323	GCACTCCTGCATGTA	FALSE
A0155	155	CD107a (LAMP-1)	H4A3	CAGCCCACTGCAATA	FALSE
A0156	156	CD95 (Fas)	DX2	CCAGCTCATTAGAGC	FALSE
A0158	158	CD134 (OX40)	Ber-ACT35 (ACT35)	AACCCACCGTTGTTA	FALSE
A0159	159	HLA-DR	L243	AATAGCGAGCAAGTA	FALSE
A0160	160	CD1c	L161	GAGCTACTTCACTCG	FALSE
A0161	161	CD11b	ICRF44	GACAAGTGATCTGCA	FALSE
A0162	162	CD64	10.1	AAGTATGCCCTACGA	FALSE
A0163	163	CD141 (Thrombomodulin)	M80	GGATAACCGCGCTTT	FALSE
A0164	164	CD1d	51.1	TCGAGTCGCTTATCA	FALSE
A0165	165	CD314 (NKG2D)	1D11	CGTGTTTGTTCCTCA	FALSE
A0167	167	CD35	E11	ACTTCCGTCGATCTT	FALSE
A0168	168	CD57 Recombinant	QA17A04	AACTCCCTATGGAGG	FALSE
A0169	169	CD366 (Tim-3)	F38-2E2	TGTCCTACCCAACTT	FALSE
A0170	170	CD272 (BTLA)	MIH26	GTTATTGGACTAAGG	FALSE
A0171	171	CD278 (ICOS)	C398.4A	CGCGCACCCATTAAA	FALSE
A0174	174	CD58 (LFA-3)	TS2/9	GTTCCTATGGACGAC	FALSE
A0175	175	CD96 (TACTILE)	NK92.39	TGGCCTATAAATGGT	FALSE
A0176	176	CD39	A1	TTACCTGGTATCCGT	FALSE
A0177	177	CD178 (Fas-L)	NOK-1	CCGGTCCTCTGTATT	FALSE
A0179	179	CX3CR1	K0124E1	AGTATCGTCTCTGGG	FALSE
A0180	180	CD24	ML5	AGATTCCTTCGTGTT	FALSE
A0181	181	CD21	Bu32	AACCTAGTAGTTCGG	FALSE
A0186	186	anti-human IgA	#N/A	AAGATGTCCGAGCAA	FALSE
A0187	187	CD79b (Igb)	CB3-1	ATTCTTCAACCGAAG	FALSE
A0189	189	CD244 (2B4)	C1.7	TCGCTTGGATGGTAG	FALSE
A0199	199	Siglec-8	7C9	CTTCTCCTCAGCAAT	FALSE
A0206	206	CD169 (Sialoadhesin, Siglec-1)	7-239	TACTCAGCGTGTTTG	FALSE
A0207	207	CD370 (CLEC9A/DNGR1)	8F9	CTGCATTTCAGTAAG	FALSE
A0208	208	XCR1	S15046E	AAGACGCATGTCAAC	TRUE
A0215	215	CD268 (BAFF-R)	11C1	CGAAGTCGATCCGTA	FALSE
A0217	217	CD54	HA58	CTGATAGACTTGAGT	FALSE
A0219	219	CD119 (IFN-γ Rα)	GIR-208	TGTGTATTCCCTTGT	FALSE
A0224	224	TCR α/β	IP26	CGTAACGTAGAGCGA	FALSE
A0242	242	CD192 (CCR2)	K036C2	GAGTTCCCTTACCTG	FALSE
A0244	244	CD102 (ICAM-2)	CBR-IC2/2	TGACCTTCCTCTCCT	TRUE
A0246	246	CD122 (IL-2Rb)	TU27	TCATTTCCTCCGATT	FALSE
A0247	247	CD267 (TACI)	1A1	AGTGATGGAGCGAAC	FALSE
A0351	351	CD135 (Flt-3/Flk-2)	BV10A4H2	CAGTAGATGGAGCAT	TRUE
A0352	352	FcεRIα	AER-37 (CRA-1)	CTCGTTTCCGTATCG	FALSE
A0353	353	CD41	HIP8	ACGTTGTGGCCTTGT	FALSE
A0355	355	CD137 (4-1BB)	4B4-1	CAGTAAGTTCGGGAC	FALSE
A0356	356	CD254 (TRANCE, RANKL)	MIH24	TCCGTGTTAGTTTGT	FALSE
A0358	358	CD163	GHI/61	GCTTCTCCTTCCTTA	FALSE
A0359	359	CD83	HB15e	CCACTCATTTCCGGT	FALSE
A0360	360	CD357 (GITR)	108-17	ACCTTTCGACACTCG	FALSE
A0361	361	CD59	p282 (H19)	AATTAGCCGTCGAGA	FALSE
A0363	363	CD124 (IL-4Ra)	G077F6	CCGTCCTGATAGATG	FALSE
A0366	366	CD184 (CXCR4)	12G5	TCAGGTCCTTTCAAC	FALSE
A0367	367	CD2	TS1/8	TACGATTTGTCAGGG	FALSE
A0369	369	CD29	TS2/16	GTATTCCCTCAGTCA	TRUE
A0370	370	CD303 (BDCA-2)	201A	GAGATGTCCGAATTT	FALSE
A0371	371	CD49b	P1E6-C5	GCTTTCTTCAGTATG	FALSE
A0372	372	CD61	VI-PL2	AGGTTGGAGTAGACT	TRUE
A0373	373	CD81 (TAPA-1)	5A6	GTATCCTTCCTTGGC	FALSE
A0374	374	CD98	MEM-108	GCACCAACAGCCATT	FALSE
A0375	375	IgG Fc	M1310G05	CTGGAGCGATTAGAA	FALSE
A0383	383	CD55	JS11	GCTCATTACCCATTA	FALSE
A0384	384	IgD	IA6-2	CAGTCTCCGTAGAGT	FALSE
A0385	385	CD18	TS1/18	TATTGGGACACTTCT	TRUE
A0386	386	CD28	CD28.2	TGAGAACGACCCTAA	FALSE
A0387	387	TSLPR (TSLP-R)	1D3	CAGTCCTCTCTGTCA	FALSE
A0389	389	CD38	HIT2	TGTACCCGCTTGTGA	FALSE
A0390	390	CD127 (IL-7Ra)	A019D5	GTGTGTTGTCCTATG	FALSE
A0392	392	CD15 (SSEA-1)	W6D3	TCACCAGTACCTAGT	FALSE
A0393	393	CD22	S-HCL-1	GGGTTGTTGTCTTTG	FALSE
A0394	394	CD71	CY1G4	CCGTGTTCCTCATTA	FALSE
A0395	395	B7-H4	MIH43	TGTATGTCTGCCTTG	FALSE
A0396	396	CD26	BA5b	GGTGGCTAGATAATG	FALSE
A0397	397	CD193 (CCR3)	5E8	ACCAATCCTTTCGTC	FALSE
A0398	398	CD115 (CSF-1R)	9-4D2-1E4	AATCACGGTCCTTGT	FALSE
A0400	400	CD144 (VE-Cadherin)	BV9	TCCACTCATTCTGTA	FALSE
A0401	401	CD301 (CLEC10A)	H037G3	ACCTAGAAATCAGCA	FALSE
A0402	402	CD1a	HI149	GATCGTGTTGTGTTA	TRUE
A0404	404	CD63	H5C6	GAGATGTCTGCAACT	FALSE
A0405	405	CD284 (TLR4)	HTA125	GCTTAGCTGTATCCG	FALSE
A0406	406	CD304 (Neuropilin-1)	12C2	GGACTAAGTTTCGTT	FALSE
A0407	407	CD36	5-271	TTCTTTGCCTTGCCA	FALSE
A0408	408	CD172a (SIRPa)	15-414	CGTGTTTAACTTGAG	FALSE
A0409	409	CD85g (ILT7)	17G10.2	TGTCAGTTCCTATGA	FALSE
A0419	419	CD72	3F3	CAGTCGTGGTAGATA	FALSE
A0420	420	CD158 (KIR2DL1/S1/S3/S5)	HP-MA4	TATCAACCAACGCTT	FALSE
A0423	423	MERTK	590H11G1E3	TCCTGCATGTACCCA	FALSE
A0428	428	TIM-4	9F4	CGTCATATAGTATGG	FALSE
A0433	433	CD325 (N-Cadherin)	8C11	CCTTCCCTTTCCTCT	FALSE
A0446	446	CD93	VIMD2	GCGCTACTTCCTTGA	FALSE
A0569	569	CD338 (ABCG2)	5D3	TAAGACTTGGCCGTC	TRUE
A0572	572	C5L2	1D9-M12	ACAATTTGTCTGCGA	TRUE
A0575	575	CD49a	TS2/7	ACTGATGGACTCAGA	FALSE
A0576	576	CD49d	9F10	CCATTCAACTTCCGG	FALSE
A0577	577	CD73 (Ecto-5'-nucleotidase)	AD2	CAGTTCCTCAGTTCG	FALSE
A0578	578	anti-human CD79a (Iga)	#N/A	CTTATCACCCGCTTT	TRUE
A0579	579	CD9	HI9a	GAGTCACCAATCTGC	TRUE
A0580	580	mast cell tryptase	AA1	ACTGATAGACCCGCT	TRUE
A0581	581	TCR Va7.2	3C10	TACGAGCAGTATTCA	FALSE
A0582	582	TCR Vd2	B6	TCAGTCAGATGGTAT	FALSE
A0583	583	TCR Vg9	B3	AAGTGATGGTATCTG	FALSE
A0584	584	TCR Va24-Ja18 (iNKT cell)	6B11	AACTTCTGTGGTAGC	TRUE
A0586	586	CD354 (TREM-1)	TREM-26	TAGCCGTTTCCTTTG	FALSE
A0588	588	CD202b (Tie2/Tek)	33.1 (Ab33)	CGATCCCTTACCTAT	TRUE
A0590	590	CD305 (LAIR1)	NKTA255	ATTTCCATTCCCTGT	FALSE
A0592	592	CD158b (KIR2DL2/L3, NKAT2)	DX27	GACCCGTAGTTTGAT	FALSE
A0599	599	CD158e1 (KIR3DL1, NKB1)	DX9	GGACGCTTTCCTTGA	FALSE
A0600	600	CD158f (KIR2DL5)	UP-R1	AAAGTGATGCCACTG	FALSE
A0801	801	CD337 (NKp30)	P30-15	AAAGTCACTCTGCCG	FALSE
A0802	802	CD336 (NKp44)	P44-8	GGGCAATTAGCGAGT	TRUE
A0803	803	CD253 (Trail)	RIK-2	GCCATTCCTGCCTAA	FALSE
A0804	804	CD186 (CXCR6)	K041E5	GACAGTCGATGCAAC	FALSE
A0805	805	CD226 (DNAM-1)	TX25	AGACCAACTCATTCA	FALSE
A0830	830	CD319 (CRACC)	162.1	AGTATGCCATGTCTT	FALSE
A0853	853	CLEC12A	50C1	CATTAGAGTCTGCCA	FALSE
A0867	867	CD94	DX22	CTTTCCGGTCCTACA	FALSE
A0896	896	CD85j (ILT2)	GHI/75	CCTTGTGAGGCTATG	FALSE
A0897	897	CD23	EBVCS-5	TCTGTATAACCGTCT	FALSE
A0902	902	CD328 (Siglec-7)	6-434	CTTAGCATTTCACTG	FALSE
A0920	920	CD82	ASL-24	TCCCACTTCCGCTTT	FALSE
